# TDP-43 loss induces extensive cryptic polyadenylation in ALS/FTD

**DOI:** 10.1101/2024.01.22.576625

**Authors:** Sam Bryce-Smith, Anna-Leigh Brown, Puja R. Mehta, Francesca Mattedi, Alla Mikheenko, Simone Barattucci, Matteo Zanovello, Dario Dattilo, Matthew Yome, Sarah E. Hill, Yue A. Qi, Oscar G. Wilkins, Kai Sun, Eugeni Ryadnov, Yixuan Wan, NYGC ALS Consortium, Jose Norberto S. Vargas, Nicol Birsa, Towfique Raj, Jack Humphrey, Matthew Keuss, Michael Ward, Maria Secrier, Pietro Fratta

## Abstract

Nuclear depletion and cytoplasmic aggregation of the RNA-binding protein TDP-43 is the hallmark of ALS, occurring in over 97% of cases. A key consequence of TDP-43 nuclear loss is the de-repression of cryptic exons. Whilst TDP-43 regulated cryptic splicing is increasingly well catalogued, cryptic alternative polyadenylation (APA) events, which define the 3’ end of last exons, have been largely overlooked, especially when not associated with novel upstream splice junctions. We developed a novel bioinformatic approach to reliably identify distinct APA event types: alternative last exons (ALE), 3’UTR extensions (3’Ext) and intronic polyadenylation (IPA) events. We identified novel neuronal cryptic APA sites induced by TDP-43 loss of function by systematically applying our pipeline to a compendium of publicly available and in house datasets. We find that TDP-43 binding sites and target motifs are enriched at these cryptic events and that TDP-43 can have both repressive and enhancing action on APA. Importantly, all categories of cryptic APA can also be identified in ALS and FTD post mortem brain regions with TDP-43 proteinopathy underlining their potential disease relevance. RNA-seq and Ribo-seq analyses indicate that distinct cryptic APA categories have different downstream effects on transcript and translation. Intriguingly, cryptic 3’Exts occur in multiple transcription factors, such as *ELK1*, *SIX3,* and *TLX1,* and lead to an increase in wild-type protein levels and function. Finally, we show that an increase in RNA stability leading to a higher cytoplasmic localisation underlies these observations. In summary, we demonstrate that TDP-43 nuclear depletion induces a novel category of cryptic RNA processing events and we expand the palette of TDP-43 loss consequences by showing this can also lead to an increase in normal protein translation.
