## Supplementary material for "TDP-43 loss induces extensive cryptic polyadenylation in ALS/FTD": NYGC ALS Consortium Author List

### Sheet: Sheet1
#	Site	PI Name
1	Center for Genomics of Neurodegenerative Disease (CGND), New York Genome Center, New York, NY	Hemali Phatnani, PhD
2	Department of Neurology, Lewis Katz School of Medicine, Temple University, Philadelphia, PA	Justin Kwan, MD
3	Cedars-Sinai Department of Biomedical Sciences, Board of Governors Regenerative Medicine Institute and Brain Program, Cedars-Sinai Medical Center, and Department of Medicine, University of California, Los Angeles, CA	Dhruv Sareen, PhD
4	Department of Biochemistry and Molecular Biology, Penn State Institute for Personalized Medicine, The Pennsylvania State University, Hershey, PA	James R. Broach, PhD
5	Department of Neurology, The Pennsylvania State University, Hershey, PA	Zachary Simmons, MD
6	Department of Neurology, Henry Ford Health System, Detroit, MI	Ximena Arcila-Londono, MD
7	Department of Pathology and Laboratory Medicine, Perelman School of Medicine, University of Pennsylvania, Philadelphia, PA	Edward B. Lee, MD, PhD
8	Department of Pathology and Laboratory Medicine, Perelman School of Medicine, University of Pennsylvania, Philadelphia, PA	Vivianna M. Van Deerlin, MD, PhD
9	Department of Neurology, Center for Motor Neuron Biology and Disease, Institute for Genomic Medicine, Columbia University, New York, NY	Neil A. Shneider, MD, PhD
10	Department of Biological Engineering, Massachusetts Institute of Technology, Cambridge, MA	Ernest Fraenkel, PhD
11	Department of Neurology, Johns Hopkins School of Medicine, Baltimore, MD	Lyle W. Ostrow, MD, PhD
12	Department of Neurogenetics, Academic Medical Centre, Amsterdam and Leiden University Medical Center, Leiden, The Netherlands	Frank Baas, MD, PhD
13	Department of Medicine, Lung Biology Center, University of California, San Francisco, CA	Noah Zaitlen, PhD
14	ALS Multidisciplinary Clinic, Neuromuscular Division, Department of Neurology, Harvard Medical School, and Neurological Clinical Research Institute, Massachusetts General Hospital, Boston, MA	James D. Berry, MD, MPH
15	Centre for Neuroscience and Trauma, Blizard Institute, Barts and The London School of Medicine and Dentistry, Queen Mary University of London, London, and Department of Neurology, Basildon University Hospital, Basildon, United Kingdom	Andrea Malaspina, MD, PhD
16	Institute of Neurology, National Hospital for Neurology and Neurosurgery, University College London, London, United Kingdom	Pietro Fratta, MD, PhD
17	The Jackson Laboratory, Bar Harbor, ME	Gregory A. Cox, PhD
18	Department of Psychiatry & Human Behavior, Department of Biological Chemistry, School of Medicine, and Department of Neurobiology and Behavior, School of Biological Sciences, University California, Irvine, CA	Leslie M. Thompson, PhD
19	Taube/Koret Center for Neurodegenerative Disease Research, Roddenberry Center for Stem Cell Biology and Medicine, Gladstone Institute	Steve Finkbeiner, MD, PhD
20	Department of Neurology & Sensory Organs, University of Thessaly, Thessaly, Greece	Efthimios Dardiotis, MD, PhD
21	Department of Neurology ,Washington University in St. Louis, St. Louis, MO	Timothy M. Miller, MD, PhD
22	Centre for Clinical Brain Sciences, Anne Rowling Regenerative Neurology Clinic, Euan MacDonald Centre for Motor Neurone Disease Research, University of Edinburgh, Edinburgh, United Kingdom	Siddharthan Chandran, PhD
23	Centre for Clinical Brain Sciences, Anne Rowling Regenerative Neurology Clinic, Euan MacDonald Centre for Motor Neurone Disease Research, University of Edinburgh, Edinburgh, United Kingdom	Suvankar Pal, MD
24	Department of Molecular Genetics, Weizmann Institute of Science, Rehovot, Israel	Eran Hornstein, MD, PhD
25	Department of Neurology, Icahn School of Medicine at Mount Sinai, New York, NY	Daniel J. MacGowan, MD
26	Center for Neurodegenerative Disorders, Department of Neurology, the Lewis Katz School of Medicine, Temple University, Philadelphia, PA	Terry Heiman-Patterson, MD
27	Cold Spring Harbor Laboratory, Cold Spring Harbor, NY	Molly G. Hammell, PhD
28	Computer Science and Systems Biology Program, Ann Romney Center for Neurological Diseases, Department of Neurology and Division of Genetics in Department of Medicine, Brigham and Women’s Hospital, Boston, MA, Harvard Medical School, Boston, MA, and Program in Medical and Population Genetics, Broad Institute, Cambridge, MA	Nikolaos. A. Patsopoulos, MD, PhD
29	Ann Romney Center for Neurologic Diseases, Brigham and Women's Hospital, Harvard Medical School, Boston, MA	Oleg Butovsky, PhD
30	Department of Anesthesiology, Stony Brook University, Stony Brook, NY	Joshua Dubnau, PhD
31	Section of Infections of the Nervous System, National Institute of Neurological Disorders and Stroke, NIH, Bethesda, MD	Avindra Nath, MD
32	Department of Neurology, Barrow Neurological Institute, St. Joseph's Hospital and Medical Center, Department of Neurobiology, Barrow Neurological Institute, St. Joseph's Hospital and Medical Center, Phoenix, AZ	Robert Bowser, PhD
33	Department of Neurology, Division of Neuromuscular Medicine, Columbia University, New York, NY	Matthew Harms, MD
34	Department of Neuropathology, Academic Medical Center, University of Amsterdam, Amsterdam, The Netherlands	Eleonora Aronica, MD, PhD
35	Department of Biology and Veterinary and Biomedical Sciences, The Pennsylvania State University, University Park, PA	Mary Poss, DVM, PhD
36	New York Stem Cell Foundation, Department of Bioengineering, School of Engineering and Applied Sciences, University of Pennsylvania, Philadelphia, PA	Jennifer Phillips-Cremins, PhD
37	Department of Pathology, Fishberg Department of Neuroscience, Friedman Brain Institute, Ronald M. Loeb Center for Alzheimer's Disease, Icahn School of Medicine at Mount Sinai, New York, NY	John Crary, MD, PhD
38	Department of Neurology, Harvard Medical School, Neurological Clinical Research Institute, Massachusetts General Hospital, Boston, MA	Nazem Atassi, MD
39	Department of Neurology, Hospital for Special Surgery and Weill Cornell Medical Center, New York, NY	Dale J. Lange, MD
40	Medical Genetics, Atlantic Health System, Morristown Medical Center, Morristown, NJ, and Overlook Medical Center, Summit, NJ	Darius J. Adams, MD
41	Center of Clinical Research, Experimental Surgery and Translational Research, Biomedical Research Foundation of the Academy of Athens (BRFAA), 4 Soranou Efesiou Street, 11527, Athens, Greece; 1st Department of Neurology, Eginition Hospital, Medical School, National and Kapodistrian University of Athens, Athens, Greece	Leonidas Stefanis, MD, PhD
42	Neuromuscular/EMG service and ALS/Motor Neuron Disease Clinic , Hebrew University-Hadassah Medical Center, Jerusalem, Israel	Marc Gotkine, MBBS
43	Board of Governors Regenerative Medicine Institute, Los Angeles, CA; Department of Neurology, Cedars-Sinai Medical Center, Los Angeles, CA	Robert H. Baloh, MD, PhD
44	Neurological Clinical Research Institute, Massachusetts General Hospital, Boston, MA	Suma Babu, MBBS, MPH
45	Departments of Neuroscience, and Genetics and Genomic Sciences, Ronald M. Loeb Center for Alzheimer's disease, Icahn School of Medicine at Mount Sinai, New York, NY	Towfique Raj, PhD
46	Harvard Medical School, Department of Physical Medicine & Rehabilitation, Spaulding Rehabilitation Hospital, Boston, MA	Sabrina Paganoni, MD, PhD
47	Center for Cellular and Molecular Therapeutics, Children's Hospital of Philadelphia, Philadelphia, PA; Department of Genetics, Perelman School of Medicine, University of Pennsylvania, Philadelphia, PA	Ophir Shalem, PhD
48	Centre for Clinical Brain Sciences, University of Edinburgh, Edinburgh, UK; Euan MacDonald Centre for Motor Neurone Disease Research, University of Edinburgh, Edinburgh, UK	Colin Smith, MD
49	Department of Genetics and Genomic Sciences, Icahn Institute of Data Science and Genomic Technology, Icahn School of Medicine at Mount Sinai, New York, NY	Bin Zhang, PhD
50	University of Maryland Brain and Tissue Bank and NIH NeuroBioBank
51	Department of Neuropathology, Georgetown Brain Bank, Georgetown Lombardi Comprehensive Cancer Center, Georgetown University Medical Center, Washington DC	Brent Harris, MD, PhD
52	Neuroradiology Section, Department of Radiology and Biomedical Imaging, University of California, San Francisco, San Francisco, CA	Iris Broce, PhD
53	Neuromuscular Diseases Unit, Department of Neurology, Tel Aviv Sourasky Medical Center, Sackler Faculty of Medicine, Tel-Aviv University, Tel-Aviv, Israel	Vivian Drory, MD
54	Department of Neuroscience, University of California San Diego, La Jolla, CA	John Ravits, MD
55	Department of Neurology, University of Pennsylvania Perelman School of Medicine, Philadelphia, PA	Corey McMillan, PhD
56	Department of Neurology, Columbia University Medical Center, New York, NY	Vilas Menon, PhD
57	Department of Pharmaceutical Chemistry, University of California San Francisco, San Francisco, CA	Lani Wu, PhD
58	Department of Pharmaceutical Chemistry, University of California San Francisco, San Francisco, CA	Steven Altschuler, PhD
59	Hadassah Hebrew University	Yossef Lerner, MD
60	Department of Translational Neuroscience, Barrow Neurological Institute, Phoenix, Arizona	Rita Sattler, PhD
61	The Translational Genomics Research Institute (TGen), Phoenix, Arizona	Kendall Van Keuren-Jensen, PhD
62	Broad Institute, Cambridge, Massachusetts	Orit Rozenblatt-Rosen, PhD
63	Broad Institute, Cambridge, Massachusetts	Kerstin Lindblad-Toh, PhD
64	Massachusetts General Hospital, Boston, Massachusetts	Katharine Nicholson, MD
65	Institute of Molecular Medicine, Feinstein Institutes for Medical Research, Northwell Health, Manhasset, New York	Peter Gregersen, MD
66	Korea Advanced Institute of Science and Technology (KAIST), Daejeon, South Korea	Jeong-Ho Lee M.D, PhD
67	Maze Therapeutics	Maze Therapeutics
68	Bristol-Myers Squibb	Bristol-Myers Squibb
69	Perron Institute for Neurological and Translational Science	Sulev Koks, PhD
70	Integrative Immunobiology Section, National Institute of Allergy and Infectious Disease, NIH	Stephen Muljo, PhD
71	Neuromuscular Disease Research Section, National Institute of Aging	Bryan J. Traynor, MD, PhD
72	Pfizer	Pfizer
73	Regeneron	Regeneron
74	Insitro	Insitro
75
